# Western-style diet-induced microbial shifts and inflammation reprogram *c-Kit*⁺ secretory cells into targets for tumor initiation

**DOI:** 10.64898/2026.04.06.716383

**Authors:** Sara Silva, Paola Procopio, Valeriya Zinina, Solveig Turß, Rafael R Segura Munoz, Seyram Segbefia, Sena Bae, Lior Lobel, Luigi Nardella, Andrea Sacchetti, Rosalie Joosten, Coen Linn, Susanna Plugge, Mathijs P Verhagen, Fatma Aktuna, Kim Pauck, Nicole Löwer, Victor Sourjik, Holger Garn, Richard S. Blumberg, Jens Puschhof, Wendy S. Garrett, Riccardo Fodde, Mark Schmitt

**Author notes:** to whom correspondence should be addressed at: Dr. Mark Schmitt, Institute of Pharmacology, University of Marburg, Address: Karl-von-Frisch-Straße 2, 35043 Marburg, Germany.

## Abstract

While colorectal cancer (CRC) is thought to originate primarily from resident stem cells, diet heavily influences intestinal stem cell homeostasis and disease onset. In this study, we demonstrate that a Western-style diet (WSD) alters intestinal homeostasis by uncoupling canonical stemness from tumorigenesis. WSD exposure suppresses canonical *Lgr5*⁺ stem cells while activating an alternative pool of facultative *c-Kit*⁺ secretory cells. Although these reprogrammed stem-like cells exhibit genotoxic stress, they remain proliferative under prolonged dietary exposure, suggesting increased susceptibility to tumor-initiating mutations. We identify diet-induced microbial shifts and the expansion of enterotoxigenic *Bacteroides fragilis* (ETBF) as the upstream driver. ETBF and its toxin fragilysin autonomously trigger multipotency in *c-Kit*^+^ cells through Wnt/β-catenin and YAP signaling. Importantly, these alterations are fully reversible upon dietary intervention. Together, our results highlight a targetable dietary-microbial axis that shapes epithelial stemness and underscores the role of facultative stem cells in diet-induced CRC onset.
