## Supplementary material for "Western-style diet-induced microbial shifts and inflammation reprogram *c-Kit*⁺ secretory cells into targets for tumor initiation": Taxonomy abundance table

### Sheet: MarkS_taxotable_2diet
Gender	female	female	female	female	female	female	female	female	male	male	female	female	female	female	female	female	female	female	female	female	female	male	female	male	male	male	male	male	male	female	male	male
Genotype	C57BL/6J	C57BL/6J	cKitCreERT2/R26LSL-YFP	Lgr5EGFP-IRES-creERT2	Lgr5EGFP-IRES-creERT2	Lgr5EGFP-IRES-creERT2/R26LSL-RFP	LysCreERT2/R26LSL-YFP	Lgr5EGFP-IRES-creERT2/R26LSL-RFP	LysCreERT2/R26LSL-YFP	C57BL/6J	LysCreERT2/R26LSL-YFP	Lgr5EGFP-IRES-creERT2	Lgr5EGFP-IRES-creERT2/R26LSL-RFP	Lgr5EGFP-IRES-creERT2	cKitCreERT2/R26LSL-YFP	Lgr5EGFP-IRES-creERT2/R26LSL-RFP	Lgr5EGFP-IRES-creERT2/R26LSL-RFP	Lgr5EGFP-IRES-creERT2	Lgr5EGFP-IRES-creERT2	C57BL/6J	C57BL/6J	Lgr5EGFP-IRES-creERT2	C57BL/6J	C57BL/6J	C57BL/6J	C57BL/6J	LysCreERT2/R26LSL-YFP	Lgr5EGFP-IRES-creERT2/R26LSL-RFP	Lgr5EGFP-IRES-creERT2/R26LSL-RFP	LysCreERT2/R26LSL-YFP	C57BL/6J	C57BL/6J
Diet	AIN76A	AIN76A	AIN76A	AIN76A	AIN76A	AIN76A	AIN76A	AIN76A	AIN76A	AIN76A	AIN76A	AIN76A	AIN76A	AIN76A	NWD1	NWD1	NWD1	NWD1	NWD1	NWD1	NWD1	NWD1	NWD1	NWD1	NWD1	NWD1	NWD1	NWD1	NWD1	NWD1	NWD1	NWD1
Cage	1	1	2	2	2	3	3	3	4	5	6	6	6	6	7	7	7	8	8	9	9	10	11	12	12	12	13	14	14	15	16	17
Taxonomy	S1	S2	S3	S4	S5	S6	S7	S8	S9	S10	S11	S12	S13	S14	S15	S16	S17	S18	S19	S20	S21	S22	S23	S24	S25	S26	S27	S28	S29	S30	S33	S34
p__Actinobacteriota; c__Actinobacteria; o__Bifidobacteriales; f__Bifidobacteriaceae; g__Bifidobacterium	0.00029009	0.000272959	0.00466307	0.0162767	0.00074664	0	0	0	3.75803279509953e-05	0.00167406	0.00233128	0.00151863	0.00307424	0.017529	0	0	0	0.00565119	0.00156335	0.000766269	0.00221069	0	0.00152103	0.00353098	0.000584624	0.00234439	0	0	0	0	0.00162681	0
p__Actinobacteriota; c__Actinobacteria; o__Corynebacteriales; f__Corynebacteriaceae; g__Corynebacterium	0	0	0	0	2.76533377578674e-05	0	4.95742808630882e-05	2.45621791565348e-05	0	0	0	0	0	0	0	0	0	0	0	0	0	0	0	0	0	0	0	0	0	0	0	0
p__Actinobacteriota; c__Coriobacteriia; o__Coriobacteriales; f__Atopobiaceae; g__Coriobacteriaceae_UCG-002	0.000671786	0.00183489	0.00863125	0.0144917	0.00313865	0.0236047	0.00401552	0.00434751	0.00113994	0.00134742	0.00519849	0.00447381	0.00504064	0.0417216	0.019147	0.00496829	0.014151	0.0806816	0.00234503	0.00418645	0.0171723	0.00738629	0.00924629	0.0136639	0.0170272	0.037278	0.000555721	0.00914428	0.00805553	0.00632174	0.0068449	0.00181883
p__Actinobacteriota; c__Coriobacteriia; o__Coriobacteriales; f__Eggerthellaceae; g__Enterorhabdus	0.0012825	0.00112216	0.00126177	0.000477167	0.00215696	0.000396348	0.00131372	0.000442119	0.00110236	0.00148352	0.001447	0.00106715	0.00117707	0.000571869	0.000342494	0.000325558	0	0.000956355	0.00104223	0.000560685	0.00045398	0.000421271	0.000360245	0.000211361	0	0.000549137	0.000516027	0.000567425	0.00064964	0.000596129	0.000736671	0.000655972
p__Actinobacteriota; c__Coriobacteriia; o__Coriobacteriales; f__Eggerthellaceae; g__Parvibacter	0.000702322	0	0.000859468	0.000636222	0.00095404	0.000469745	0.000470956	0.000638617	0.00042591	0.000326646	0.00187575	0	0.00106629	0.000944827	0	0	0	0.000449197	0	0	0	0	0	0	0	0	0	0	0	0	0	0
p__Actinobacteriota; c__Coriobacteriia; o__Coriobacteriales; f__Eggerthellaceae; g__uncultured	0	0	0	0	0	0.000161475	0	9.82487166261391e-05	8.76874318856556e-05	0	0	0	0.000166175	0	0	0	0	0	0	0	0	0	0	0	0	0	0	0	0	9.70443076581822e-05	0	0
p__Bacteroidota; c__Bacteroidia; o__Bacteroidales; f__Bacteroidaceae; g__Bacteroides	0.00348108	0.00248696	0.00374874	0.00263325	0.00931917	0.00898388	0.00756008	0.00322993	0.0197923	0.00283093	0.00679288	0.00299622	0.00840569	0.00114374	0.0135856	0.0210622	0.0052317	0.0100417	0.00409788	0.00534519	0.0015988	0.0202632	0.00133424	0.00210118	0.00708857	0.00337931	0.00512057	0.0137273	0.015777	0.0133228	0.00620031	0.00222136
p__Bacteroidota; c__Bacteroidia; o__Bacteroidales; f__Marinifilaceae; g__Odoribacter	0.00106875	0.00097052	0.00120691	0.000441821	0.00114761	0.00311206	0.0044369	0.0017562	0.00831778	0.00114326	4.01945415812533e-05	0.00217534	0.00476369	0.00126806	0.000130474	0.00261862	0.000345147	0.000159393	0	0.00186895	0.00057241	0.000140424	0.00140095	0.000857878	0	0	0.0017664	0	0	0.000665447	0.00119709	0.00430855
p__Bacteroidota; c__Bacteroidia; o__Bacteroidales; f__Muribaculaceae; g__Muribaculaceae	0.0622013	0.044189	0.0793453	0.0470628	0.0752724	0.121429	0.0547672	0.0578685	0.0560323	0.0819337	0.0276672	0.0398539	0.0578151	0.0761332	0.0876458	0.0714245	0.0596378	0.17084	0.0971646	0.0699174	0.0522077	0.100277	0.0525424	0.0880506	0.0669395	0.0707965	0.0773048	0.064752	0.060101	0.0973354	0.0559563	0.0637784
p__Bacteroidota; c__Bacteroidia; o__Bacteroidales; f__Muribaculaceae; g__Muribaculum	0	0.00037911	0	0	0	0.000161475	0.000148723	0.000171935	0.000826767	0.00104799	0.000267964	0	0.000346198	0.00156642	0.0117589	0.00273185	0.0017439	0.0020721	0.00251084	0.00229881	0.000513195	0.00308932	0.00661783	0.0115378	0.00387314	0.0051112	0.011035	0.00133127	0.0030069	0.00232906	0.00484975	0.00414455
p__Bacteroidota; c__Bacteroidia; o__Bacteroidales; f__Prevotellaceae; g__Alloprevotella	0.00219857	0.000257794	0.00621743	0.00316344	0.00149328	0.0237075	0.00489546	0.0236902	0.054504	0.000408308	0.0137063	0.00656707	0.00882113	0.00614138	0.0108619	0.00454365	0.00208905	0.0428766	0.00625341	0.00256046	0.000829007	0	0.000493669	0.00090761	0.00116925	0.000337931	0.00779994	0.0079876	0.0169463	0.00758332	0.0127383	0.00199773
p__Bacteroidota; c__Bacteroidia; o__Bacteroidales; f__Prevotellaceae; g__Prevotellaceae_UCG-001	0	0	0	3.53456807578114e-05	0	0	0	0	5.01071039346603e-05	0	0	0	0	0	0	0	0	0	0	0	0	5.61695196101835e-05	0	0	0	0	0	0	0	9.70443076581822e-05	0	0
p__Bacteroidota; c__Bacteroidia; o__Bacteroidales; f__Rikenellaceae; g__Alistipes	0.0233904	0.0203961	0.0211941	0.0101972	0.0461672	0.0196119	0.0115012	0.0110898	0.0163725	0.0114598	0.0142959	0.0138729	0.0163405	0.0053706	0.0313137	0.0650549	0.0235427	0.0748131	0.0222422	0.0371173	0.0115469	0.0256554	0.0115412	0.0149818	0.0207542	0.0118698	0.00593431	0.0193798	0.0197862	0.0207398	0.0213941	0.0281323
p__Bacteroidota; c__Bacteroidia; o__Bacteroidales; f__Rikenellaceae; g__Rikenella	0.000458036	0	0.00128006	0.00146685	0.00121675	0.00204046	0.0023052	0.00115442	0.00211703	0	0.00029476	0.00229847	0.00152327	0.000870235	0.000897007	0.00144378	0.00101728	0.00204312	0.000852737	0	0	0.00176934	0	0	0	0	0.00228243	0.000545601	0.000612518	0.00112294	0	0
p__Bacteroidota; c__Bacteroidia; o__Bacteroidales; f__Rikenellaceae; g__Rikenellaceae_RC9_gut_group	0.0054201	0.00517105	0.00497394	0.00355224	0.00919473	0.00960042	0.0147236	0.00397907	0.024565	0.0033209	0.00360411	0.0049253	0.00994281	0.00365499	0.00171247	0.00208074	0.00029065	0.0026662	0.00125542	0.0113071	0.00349367	0.00428293	0.00170783	0.00294663	0.0036539	0.00145733	0.00164732	0.0010912	0.00159626	0.00449177	0.00239418	0.00496452
p__Bacteroidota; c__Bacteroidia; o__Bacteroidales; f__Tannerellaceae; g__Parabacteroides	0.00131304	0	0	0	0.00503291	0	0	0	0.0113493	0	0.00426062	0	0	0	0.00678464	0.00910146	0.00688478	0	0	0	0	0	0	0	0	0	0.00216334	0	0	0.00786059	0	0
p__Bacteroidota; c__Bacteroidia; o__Bacteroidales; f__Tannerellaceae;NA	0.000732858	0.00112216	0.000256012	0.000106037	0.00200487	0.00123308	0.000793188	0.00111758	0.00891906	0.00130658	0.00351032	0.00123132	0.000761636	0.000348094	0.00857865	0.0103329	0.00321532	0.011143	0.00419262	0.00211191	0.00124351	0.0123994	0.0077386	0.00317042	0.00562701	0.00156293	0.00216334	0.00840226	0.00696043	0.00396495	0.00635379	0.00803566
p__Campilobacterota; c__Campylobacteria; o__Campylobacterales; f__Helicobacteraceae; g__Helicobacter	0	0	9.1432751211484e-05	0	0.00251645	0.000880773	8.67549915104044e-05	0	0	0	0	0.000697751	5.5391688477144e-05	0	0.000864389	0.00131639	0.000217988	0.000376746	0.000236871	0	0	0.00318762	0	0	0	0	0	4.36481089456799e-05	0.000111367	0	0	0
p__Cyanobacteria; c__Vampirivibrionia; o__Gastranaerophilales; f__Gastranaerophilales; g__Gastranaerophilales	0.000137411	4.54931456993813e-05	0.000146292	0.000141383	0.000345667	0.000822055	0.00133851	0.00153514	0.00115246	0.000176933	8.03890831625065e-05	0	0.000166175	0	0.000880698	0.00731797	0.000690294	0.00575262	0.00123173	0.000336411	0.00011843	0.000688077	0.00117413	7.45981027215874e-05	0.00175387	0.000908188	0.000476332	0.00392833	0.00304403	0.000984307	0.000337641	0.00178902
p__Deferribacterota; c__Deferribacteres; o__Deferribacterales; f__Deferribacteraceae; g__Mucispirillum	0.00853474	0.00797646	0.00243211	0.00353457	0.00602843	0.00195238	0.000161116	4.91243583130695e-05	0.000538651	0.00860168	0.000120584	0.000164177	0.000138479	0	0.000179401	0.00426056	0.000962779	0.000217354	0.00016581	0	7.89530821309437e-05	0.00466207	0.000440299	0.000136763	0.00401929	0.00139396	0.00297708	0.000720194	0.000278417	0.000110908	0.000184168	0.000253444
p__Desulfobacterota; c__Desulfovibrionia; o__Desulfovibrionales; f__Desulfovibrionaceae; g__Bilophila	0.0119547	0.0142242	0.00832038	0.00270394	0.0177673	0.0130354	0.00171031	0.000847395	0.00339476	0.00828865	0.000267964	0.00287309	0.00110783	0.000198911	0.000130474	0.00467105	0.000980944	0.00184026	0.00049743	0.000953164	0.000197383	0.00255571	0.00234826	0.000136763	0.00380006	0.00215431	0.00154808	0.000589249	0.000501151	0.000596129	0	0.0014163
p__Desulfobacterota; c__Desulfovibrionia; o__Desulfovibrionales; f__Desulfovibrionaceae; g__Desulfovibrio	0.000488572	0	0.00546768	0.00339319	0	0.00532868	0.00114021	0.000736865	0.00146563	0	0.000428742	0.000944016	0.000817027	0.00111887	0.00021202	0.00461443	0.00308816	0.00117371	0.000947486	0	0	0.00352464	0	0	0	0	0.00480302	0.000720194	0.000612518	0.000984307	0	0
p__Firmicutes; c__Bacilli; o__Acholeplasmatales; f__Acholeplasmataceae; g__Anaeroplasma	6.10714994579904e-05	0	0	0	0	0	0	0	0	0	0	0	0	0	0	0	0	0	0.000236871	0	0	0	0	0	0	0	0	0	0	0	0	0
p__Firmicutes; c__Bacilli; o__Erysipelotrichales; f__Erysipelatoclostridiaceae; g__Erysipelatoclostridiaceae	0	0	0	0	0	0	0	0	0.000263062	0	0.000241167	0.000205221	0	0	0.000309875	0	0	0	0	0.000280342	0.00011843	0	0	0	0	0	0	0	0	0.000166362	0	0
p__Firmicutes; c__Bacilli; o__Erysipelotrichales; f__Erysipelatoclostridiaceae; g__Erysipelatoclostridium	0	0	0.000128006	0	0.000152093	0.00321482	0.0225935	0.00772481	0	0	0.00190254	0	0	0	0.00526788	0.00210905	0.00107177	0.00401379	0.000757988	0	0	0.00206423	0	0	0	0	0	0.00340455	0.00335957	0	0	0
p__Firmicutes; c__Bacilli; o__Erysipelotrichales; f__Erysipelotrichaceae; g__Faecalibaculum	0.0708582	0.146943	0.430923	0.514492	0.033267	0.0198467	0.0445425	0.274728	0.165291	0.391336	0.36155	0.534231	0.461039	0.643949	0.492066	0.380379	0.606878	0.067452	0.726556	0.518503	0.615775	0.46587	0.76903	0.683629	0.476323	0.629522	0.68965	0.715611	0.728655	0.385862	0.651585	0.711149
p__Firmicutes; c__Bacilli; o__Erysipelotrichales; f__Erysipelotrichaceae; g__Turicibacter	0.0101379	0.00301771	0.00554082	0.0039057	0.00568276	0.0095417	0.0119846	0.01529	0.0152827	0.00409669	0.000616316	0.00098506	0.00389127	0	0.00508848	0.00860605	0.00361496	0.0181273	0.00139754	0.00627967	0.00337524	0.00820075	0	0.000472455	0	0	0.000595415	0.00154951	0.00064964	0.00944102	0.0023021	0.00514342
p__Firmicutes; c__Bacilli; o__Erysipelotrichales; f__Erysipelotrichaceae; g__uncultured	0	0	0.000566883	0	0	0	4.95742808630882e-05	0	8.76874318856556e-05	0	0	0	0	0	0	0	0	0	0	0	0	0	0	0	0	0	0	0	0	0	0.000337641	0
p__Firmicutes; c__Bacilli; o__Lactobacillales; f__Enterococcaceae; g__Enterococcus	0	0	0	0	0	0	0	0	0	0	0	0	0	0	0	0	0	0	0	0	0	0	0	0	0	0	0	0	0	0	0	0
p__Firmicutes; c__Bacilli; o__Lactobacillales; f__Lactobacillaceae; g__Lactobacillus	0.0548422	0.0339985	0.0463564	0.0341793	0.0208506	0.2476	0.060964	0.00787218	0.160293	0.0132019	0.0538607	0.0465851	0.0700151	0.0380914	0.0670309	0.0142113	0.00524987	0.016345	0.000426369	0.0724779	0.0616821	0.0292362	0.0381459	0.0178414	0.00036539	0.00245	0.0080778	0.00080749	0.000464029	0.00428381	0.0340403	0.00146103
p__Firmicutes; c__Bacilli; o__Lactobacillales; f__Streptococcaceae; g__Lactococcus	0.36194	0.318103	0.160501	0.199244	0.342888	0.0211239	0.403088	0.380296	0.270503	0.206944	0.351716	0.188516	0.229889	0.12601	0.0683846	0.0657202	0.0680848	0.308483	0.0680768	0.131069	0.136905	0.120245	0.0406943	0.0675361	0.105963	0.00707542	0.0385829	0.0964405	0.0722771	0.1604	0.0871113	0.042504
p__Firmicutes; c__Bacilli; o__Lactobacillales; f__Streptococcaceae; g__Streptococcus	0.000381697	0.000151644	0	0	0.00012444	0	0.000532924	0.000392995	0	0	0.000361751	0	0.00033235	0	0	0	0	0.000144902	0	0.000149516	0	0	0	0	0	0	0	0	0	0	0	0
p__Firmicutes; c__Bacilli; o__Lactobacillales;NA;NA	0	0	0	0	0	0	0	0	0	4.08307700683235e-05	0	0	0	0	0	0	0	0	0	0	0	0	0	0	0	0	0	0	0	0	0	0
p__Firmicutes; c__Bacilli; o__RF39; f__RF39; g__RF39	0	0.000394274	0	0	0	0	0	0	0	0.00247707	0.000267964	0	0.00121862	0.000124319	0.000277257	0.000184011	0.000127159	0	0	0.000915785	7.89530821309437e-05	0	8.00544370171717e-05	0.000136763	0	0.000232327	0	0	0	0.000291133	0.00104362	0.000477071
p__Firmicutes; c__Bacilli; o__Staphylococcales; f__Staphylococcaceae; g__Staphylococcus	7.6339374322488e-05	0	0	0	0	0	0	0	0	0	0	0	0	0	0	0	0	0	0	0	0	0	0	0	0	0	0	0	0	0	0	0
p__Firmicutes; c__Clostridia; o__Christensenellales; f__Christensenellaceae; g__Christensenellaceae_R-7_group	0	0	0	0	0	0.000190834	7.43614212946323e-05	0	0	0	0	0	0	0	0	0	0	0	0	0	0	0	0	0	0	0	0	0	0	0	0	0
p__Firmicutes; c__Clostridia; o__Christensenellales; f__Christensenellaceae; g__uncultured	0	0	0	0	0.0002074	0	0	0	0.000125268	0	0	0	0	0	0	0	0	0	0	0	0	0	0	0	0	0	0	0	0	0	0	0
p__Firmicutes; c__Clostridia; o__Clostridia_UCG-014; f__Clostridia_UCG-014; g__Clostridia_UCG-014	9.16072491869857e-05	9.09862913987626e-05	0	0	0	0.000176155	0	0	0	0	0.000214371	0.000287309	0.000249263	0.00104428	0	0.000184011	0	0	0	0.000224274	0.000888222	0	0.000840572	0.000236227	0	0.000485775	0	0.00010912	0	5.54538900903898e-05	0.000521809	0.000745423
p__Firmicutes; c__Clostridia; o__Clostridia_vadinBB60_group; f__Clostridia_vadinBB60_group; g__Clostridia_vadinBB60_group	0	0	0	0	0.00033184	0.00130648	0.000793188	0	0	0	0	0	0.000138479	0	0.00102748	0.000226475	0	0	0	0	0	0	0	0	0	0	0	0	0	0	0.000705976	0.000283261
p__Firmicutes; c__Clostridia; o__Clostridiales; f__Clostridiaceae; g__Clostridium_sensu_stricto_1	0.0451318	0.0506945	0.0265521	0.00309275	0.0055998	0.0797393	0.0441583	0.0560509	0.0107981	0.0157879	0.0109999	0.00919389	0.0102198	0.0029588	0.0540488	0.0602989	0.0198914	0.0492378	0.0197314	0.0630397	0.0226595	0.0290256	0.0042162	0.0090388	0.0238234	0.0130737	0.0170884	0.0104974	0.0146447	0.0578661	0.0426655	0.0329477
p__Firmicutes; c__Clostridia; o__Lachnospirales; f__Lachnospiraceae; g__A2	0.00244286	0.00134963	0.00270641	0.00203238	0.0076738	0.00358181	0.00255308	0.000822833	0.00108983	0.00244985	0.00107185	0.000902972	0.00106629	0	0.000195711	0.00900238	0.00234337	0.0023764	0	0.000317721	0.000394765	0.00280848	0.000893941	9.94641369621166e-05	0.00197311	0.00147845	0.000357249	0	0	0	0	0.000238535
p__Firmicutes; c__Clostridia; o__Lachnospirales; f__Lachnospiraceae; g__ASF356	0.000106875	0.000409438	0	0	0	0.000616541	0.000210691	0	0	0.000313036	0	0	0	0	0	0	0	0	0	0	0	0	0.000213478	0	0	0	0.000595415	0	0	0	0	0
p__Firmicutes; c__Clostridia; o__Lachnospirales; f__Lachnospiraceae; g__Acetatifactor	0.00493152	0.00424603	0.000603456	0.00148452	0.000940213	0	0.00138808	0	0.00105225	0.00420557	0	0	0	0	0	0	0	0	0	0	0	0	0.000213478	0	0	0.000274569	0	0	0	0	0	0.00058143
p__Firmicutes; c__Clostridia; o__Lachnospirales; f__Lachnospiraceae; g__Blautia	0.0837901	0.0782179	0.0472159	0.0295136	0.0834163	0.104797	0.0526231	0.00932135	0.0249408	0.0213953	0.0073824	0.0159251	0.0188332	0.00348094	0.000228329	0.0208357	0.00341514	0.0022315	0.00485586	0.00353231	0.00262519	0.0187606	0.0131022	0.00154169	0.0120579	0.00435086	0.0117694	0	0.000352662	0.00748628	0.00460419	0.015639
p__Firmicutes; c__Clostridia; o__Lachnospirales; f__Lachnospiraceae; g__Dorea	0	0	0.00058517	0	0.000649853	0.000836734	0.000396594	0	0.000212955	0	0.000281362	0	0	0	0	0	0.00029065	0.000333275	0	0	0	0.000154466	0	0	0	0	0	0	0	0	0	0
p__Firmicutes; c__Clostridia; o__Lachnospirales; f__Lachnospiraceae; g__GCA-900066575	0.00500786	0.00403373	0.00268812	0.00243885	0.00967867	0.011406	0.00753529	0.00174391	0.000964562	0.00137464	0.000174176	0.000820883	0.000844723	0.000198911	0.00112534	0.00454365	0.000599466	0.00105779	0	0.000242963	0.000256598	0.00157275	0.000346903	0.000211361	0.000657702	0.000253448	0.00063511	0	0.000334101	0.000194089	0.000214862	0.000149085
p__Firmicutes; c__Clostridia; o__Lachnospirales; f__Lachnospiraceae; g__Lachnoclostridium	0.0194971	0.0192739	0.0207004	0.0164888	0.0406642	0.0203752	0.0128521	0.002272	0.00657656	0.0250565	0.00337634	0.00960433	0.00553917	0.000646461	0.00109272	0.0103754	0.00230704	0.00550629	0.000426369	0.00175681	0.00100665	0.00783565	0.00152103	0.000174062	0.004677	0.00308362	0.00381066	0.000283713	0.00016705	0.00152498	0.000552503	0.00401038
p__Firmicutes; c__Clostridia; o__Lachnospirales; f__Lachnospiraceae; g__Lachnospiraceae_FCS020_group	0.00146572	0.000985685	0.000438877	0.000618549	0.00114761	0.00620945	0.00147483	0.000626336	0.00110236	0.00171489	0	0	0.000360046	0.000547005	0	0.000764353	0.000363313	0	0	0.000280342	0.000434242	0	0.000413615	0	0.00138848	0.000823706	0.00190533	0.000960258	0.000798129	0.000263406	0	0.000298169
p__Firmicutes; c__Clostridia; o__Lachnospirales; f__Lachnospiraceae; g__Lachnospiraceae_NK4A136_group	0.0071759	0.0152099	0.00457164	0.00311042	0.0108816	0.0110977	0.00470956	0.00114214	0.000638866	0.0176389	0	0.00184699	0.00171714	0.000273503	0.000309875	0.00332635	0.000308816	0.000739002	0.000236871	0.00149516	0.000829007	0.0047042	0.000747175	0.000435156	0.00343467	0.00228103	0.00156793	0.00080749	0.000296978	0.000124771	0.000429725	0.00347367
p__Firmicutes; c__Clostridia; o__Lachnospirales; f__Lachnospiraceae; g__Lachnospiraceae_UCG-001	0	0	0	0	0	0.00033763	0	0	0.000112741	0	0	0	0	0	0	0	0	0	0	0	0	0	0	0	0	0	0	0	0	0	0	0
p__Firmicutes; c__Clostridia; o__Lachnospirales; f__Lachnospiraceae; g__Lachnospiraceae_UCG-004	0.000855001	0.000303288	0.000749749	0.000600877	0.000967867	0.00095417	0.00034702	0	0	0.000367477	0.000107185	0	0	0	0	0.00066527	0	0	0	0	0	0.000659992	0.000160109	0	0	0	0.000416791	0	0	0	0	0.000149085
p__Firmicutes; c__Clostridia; o__Lachnospirales; f__Lachnospiraceae; g__Lachnospiraceae_UCG-006	0.000229018	0.000272959	0.000694889	0.000176728	0.00171451	0.000381668	8.67549915104044e-05	0	0.000112741	0.000993549	0	0.000287309	0.000263111	0	0	0.000396331	0.000217988	0	0	0	0	0.000758289	0	0	0	0	0.000158777	0	0.000222734	0	0	0
p__Firmicutes; c__Clostridia; o__Lachnospirales; f__Lachnospiraceae; g__Marvinbryantia	0.000564911	0.000363945	0	0	0	0.0078976	0.0107576	0.000663179	0	0	0.000120584	0.000246265	0.000623156	0.000596733	0	0	0	0	0	0.000710201	0	0	0.000120082	0	0	0	0	0	0.000111367	0	0.000306946	0
p__Firmicutes; c__Clostridia; o__Lachnospirales; f__Lachnospiraceae; g__Roseburia	0.000625983	0.00048526	0	0	0	0	0	0	0.000125268	0.00142908	0	0	0	0	0	0	0	0	0	0.000579374	0.000552672	0	0.000880599	0.000136763	0	0	0.000416791	0	0.000222734	0	0	0.00298169
p__Firmicutes; c__Clostridia; o__Lachnospirales; f__Lachnospiraceae; g__Tuzzerella	0.00300777	0.00216851	0.00144464	0.00137848	0.00374703	0.00157071	0.00280095	0.000282465	0.00190407	0.00205515	0.00029476	0.00110819	0.000789332	9.94554812402098e-05	9.78553371931827e-05	0.00209489	0.000199822	0.000217354	7.10614207546723e-05	0.000224274	0.000177644	0.000617865	0.000480327	0	0.00109617	0.000675861	0.000516027	0.000130944	0.000222734	0.000457495	0	0.000402528
p__Firmicutes; c__Clostridia; o__Lachnospirales; f__Lachnospiraceae; g__[Eubacterium]_xylanophilum_group	0	0	0	0.000212074	0.000262707	0	0.000408988	0.000171935	0	0	0	0	0	0	0	0	0	0	0	0	0	0	0	0	0	0	0	0	0	0	0	0
p__Firmicutes; c__Clostridia; o__Lachnospirales; f__Lachnospiraceae; g__uncultured	0.0119547	0.0114794	0.00879583	0.00411777	0.0218461	0.0102904	0.00484589	0.00106845	0.00364529	0.00841114	0.000375149	0.00262683	0.00210488	0.000422686	0.000489277	0.00703488	0.000853785	0.00249232	0.000378994	0.000186895	0.000592148	0.00426888	0.00108073	0	0.00248465	0.00143621	0.00343356	0.0010912	0.000668201	9.70443076581822e-05	0	0.00180392
p__Firmicutes; c__Clostridia; o__Lachnospirales; f__Lachnospiraceae;NA	0.0461853	0.045569	0.0270275	0.0114697	0.0639069	0.0274948	0.0125671	0.00289834	0.0234	0.0322291	0.00388547	0.0112461	0.0166175	0.00226261	0.000684987	0.0248839	0.00584933	0.00811453	0.000402681	0.000971854	0.00197383	0.00773735	0.00448305	0.000882744	0.0066501	0.00264008	0.00772055	0.00111303	0.00174475	0.00227361	0.00119709	0.006351
p__Firmicutes; c__Clostridia; o__Oscillospirales; f__Butyricicoccaceae; g__Butyricicoccus	0	0.000181973	0	0	0.00029036	0.000117436	0	0	5.01071039346603e-05	0.000149713	0	0	0	0	0	0	0	0	0	0	0	0	0	0	0	0	0	0	0	0	0	0
p__Firmicutes; c__Clostridia; o__Oscillospirales; f__Butyricicoccaceae; g__UCG-009	0.000381697	0.000318452	0.000365731	0.000141383	0.000636027	0.000411027	0.000458562	0	0.000338223	0.000149713	0	0	0	0	0	0	0	0	0	0	0.000138168	0	0	0	0	0	0.000119083	0	0	0	0	0
p__Firmicutes; c__Clostridia; o__Oscillospirales; f__Oscillospiraceae; g__Colidextribacter	0.00990885	0.00879534	0.00740605	0.00459494	0.0265057	0.0208303	0.00794428	0.00217375	0.00539904	0.00631516	0.000924474	0.00435068	0.0049991	0.000547005	0.00132105	0.00683671	0.00141692	0.00244885	0.000710614	0	0.00045398	0.00407229	0.000653778	0.000174062	0	0	0.0021038	0.00135309	0.000334101	0.00141407	0.000491114	0.00241517
p__Firmicutes; c__Clostridia; o__Oscillospirales; f__Oscillospiraceae; g__Intestinimonas	0.00326733	0.00467063	0.00170065	0	0.00136884	0.00284783	0.000979092	0.000159654	0.00135289	0.00261317	0.000281362	0.00110819	0.000844723	0.000472414	0.000391421	0.00174103	0.000490472	0.00137657	0	0.00037379	0	0.00113743	0.000533696	0.000273526	0.00116925	0	0.000873276	0	0.000259856	0.000499085	0	0.000685789
p__Firmicutes; c__Clostridia; o__Oscillospirales; f__Oscillospiraceae; g__NK4A214_group	0.000381697	0.000303288	0.000146292	0.000141383	0.00066368	0.000146795	0.000594891	0.000122811	0	0.000626072	0.000133982	0.000369397	0.000221567	0	0.000163092	0.000325558	0	0.000347766	0.000402681	0	0.000217121	0.000758289	6.67120308476431e-05	9.94641369621166e-05	0.000511546	0	0	0.000283713	0.00016705	0.000166362	0.000245557	0.000402528
p__Firmicutes; c__Clostridia; o__Oscillospirales; f__Oscillospiraceae; g__Oscillibacter	0.00424447	0.00450382	0.00424248	0.00127244	0.00558597	0.00753061	0.00224324	0.000159654	0.00274336	0.00255873	0.000281362	0.00106715	0.00103859	0.000198911	0.000407731	0.00267523	0.000980944	0.00194169	0.00016581	0	0.000315812	0.00126381	0.000987338	6.21650856013229e-05	0.00248465	0.00118276	0.00152823	0.000196416	0.000222734	0.000346587	0	0.00119268
p__Firmicutes; c__Clostridia; o__Oscillospirales; f__Oscillospiraceae; g__UCG-005	0	0	0	0	0	0	0	0	0	0	0	0	0	0	0	0	0	0.000405727	0	0	0	0	0	0	0	0	0	0	0	0	0	0
p__Firmicutes; c__Clostridia; o__Oscillospirales; f__Oscillospiraceae; g__uncultured	0.022169	0.0355453	0.00698546	0.00691008	0.0186383	0.0140336	0.00717588	0.00137548	0.00532388	0.0236955	0.0014738	0.00361189	0.00372509	0.0015167	0.0012395	0.00351036	0.000781122	0.00239089	0.000568491	0.000766269	0.000631625	0.00226082	0.0012275	0.000310825	0.00211926	0.00217543	0.00186563	0.000632898	0.000761007	0.00063772	0	0.00316059
p__Firmicutes; c__Clostridia; o__Oscillospirales; f__Oscillospiraceae;NA	0.0105654	0.0127078	0.00806437	0.00183798	0.00564128	0.00648836	0.00292488	0.000663179	0.000501071	0.00668264	0	0.000615662	0.000553917	0.000248639	0	0.0021232	0	0.00128963	0	0	0	0.000421271	0.000693805	0	0.00416545	0.00240776	0	0	0	0	0	0.000357803
p__Firmicutes; c__Clostridia; o__Oscillospirales; f__Ruminococcaceae; g__Anaerotruncus	0.000458036	0.00192588	0.000457164	0	0.000760467	0.0006459	0.000285052	0	0.000300643	0.00160601	0	0.000246265	0	0	0	0.000438795	0	0	0	0.000242963	0	0.000196593	0.000266848	8.7031119841852e-05	0.000950015	0.000506896	0	0	0	0	0	0.000372712
p__Firmicutes; c__Clostridia; o__Oscillospirales; f__Ruminococcaceae; g__Harryflintia	0	0	0	0	0.000387147	0	0	0	0	0	0	0	0	0	0	0	0	0	0	0	0	0	0	0	0	0	0	0	0	0	0	0
p__Firmicutes; c__Clostridia; o__Oscillospirales; f__Ruminococcaceae; g__Incertae_Sedis	0.00279402	0.00424603	0.00296242	0.000936661	0.00624965	0.00195238	0.00136329	0.0004544	0.00156585	0.00220486	0	0.000369397	0.000124631	0.000124319	0	0.00182595	0.000326981	0.000405727	0	0	0.000197383	0.000758289	0.000186794	0	0	0	0.00027786	0	0	0	0	0.000462162
p__Firmicutes; c__Clostridia; o__Oscillospirales; f__Ruminococcaceae; g__UBA1819	0.000320625	0.000409438	0	0	0	0	0	0	0	0.000163323	0	0	0	0	9.78553371931827e-05	0.000113237	0.000199822	0.000173883	0	0	0.000217121	0	0.000146766	0	0.000511546	0.000337931	0	0	0	0	0.000245557	0.000253444
p__Firmicutes; c__Clostridia; o__Oscillospirales; f__Ruminococcaceae; g__uncultured	0.0029925	0.00324518	0.00166408	0.000229747	0.00413417	0.00214321	0.00131372	0	0.000914455	0.00206876	0.000361751	0	0.00103859	0	0	0.00114653	0.000181656	0.000304295	0	0.000186895	0.000217121	0.000842543	0.000120082	0	0.00109617	0.00031681	0	0	0	0.000263406	0.000214862	0.000149085
p__Firmicutes; c__Clostridia; o__Oscillospirales; f__Ruminococcaceae;NA	0.000320625	0.000212301	9.1432751211484e-05	0	0.000884907	0	0.000297446	0.00011053	0.000300643	0.000217764	0	0.000246265	0.000110783	0	0	0.000198166	0	0	0	0	7.89530821309437e-05	0	6.67120308476431e-05	0	0	8.44826493758844e-05	0.000198472	8.72962178913599e-05	0	0	0	0.000253444
p__Firmicutes; c__Clostridia; o__Oscillospirales; f__UCG-010; g__UCG-010	0.00106875	0.000303288	0.00131663	0.000600877	0.00109231	0.000836734	0.000582498	0.000368433	0	0.000367477	0	0	0	0.000397822	0.00021202	0.000481259	0	0.000275314	0.000189497	9.34474638358315e-05	0.000157906	0.000575738	0.000480327	0.000174062	0	0	0	0	0	0.000402041	0.000122778	0.000357803
p__Firmicutes; c__Clostridia; o__Oscillospirales; f__[Eubacterium]_coprostanoligenes_group; g__[Eubacterium]_coprostanoligenes_group	0.0178329	0.0149976	0.0187803	0.0121943	0.0216249	0	0	0	0.0189655	0.00274927	0.00545306	0.0052947	0.0053176	0.000745916	0.000668678	0.0061856	0.00572217	0.0217933	0.00452424	0.00149516	0.0101652	0	0.00253506	0.00105681	0.00146156	0.000105603	0.00369157	0	0	0.00313314	0	8.94507722583338e-05
p__Firmicutes; c__Clostridia; o__Peptococcales; f__Peptococcaceae; g__Peptococcus	0.000732858	0.000500425	0.000310871	0.00012371	0.00087108	0.000234873	0.000161116	6.14054478913369e-05	0.000651392	0.000803005	0	0.000205221	0.000138479	0	0	0.000141547	9.08281712655997e-05	8.69414014953921e-05	0	0	0	0.000224678	5.33696246781144e-05	0	0.000657702	0.000147845	0.000258013	0	0	0	0	0.000298169
p__Firmicutes; c__Clostridia; o__Peptococcales; f__Peptococcaceae; g__uncultured	0.000595447	0.000667233	0.000384018	0.000265093	0.000760467	0.00096885	0.000632072	0.000171935	0.000513598	0.000421918	0	0	0.000110783	0	0	0.000622806	0	0.000101432	0	0	0	0.000266805	0.000186794	0	0.000584624	0.000253448	0.000456485	0	0	0	0	0.000208718
p__Firmicutes; c__Clostridia; o__Peptostreptococcales-Tissierellales; f__Anaerovoracaceae; g__Anaerovorax	0.000351161	0.000197137	0.000109719	0.000176728	0.000345667	0.000455066	0.000148723	0	0.000275589	9.52717968260881e-05	0	0	0	0	0	0.000368022	0	0	0	0	0	0	0	0	0	0.000105603	0	0	0	0	0	0.000104359
p__Firmicutes; c__Clostridia; o__Peptostreptococcales-Tissierellales; f__Anaerovoracaceae; g__[Eubacterium]_brachy_group	0.000748126	0.000545918	0.000658316	0.00037113	8.29600132736021e-05	0.000557823	0.000223084	6.14054478913369e-05	0	0.000503579	5.35927221083377e-05	0	0.000138479	0	0	0.00042464	0.000108994	0.000173883	0	0	0	0.000547653	0	0	0.000803859	0	0.000377096	0.000261889	0	0	0	0.000119268
p__Firmicutes; c__Clostridia; o__Peptostreptococcales-Tissierellales; f__Anaerovoracaceae; g__[Eubacterium]_nodatum_group	0	0	0	0	0.000138267	0.000102757	0.000285052	6.14054478913369e-05	0.000200428	0	0	0	0	0	0.000929626	0	0	0.000144902	0	0	5.92148115982078e-05	0.000351059	0	0	0	0	0	0	0.000111367	0	0	0
p__Firmicutes; c__Clostridia; o__Peptostreptococcales-Tissierellales; f__Peptostreptococcaceae; g__Romboutsia	0.0584149	0.0320423	0.00223096	0.0284709	0.032783	0.0518482	0.0910927	0.0468401	0.0584124	0.0280099	0.0348085	0.0165818	0.0316563	0.00223775	0.00720868	0.0119607	0.00922814	0.0456297	0.00452424	0.0404814	0.0185935	0.0153904	0.00208142	0.0077582	0.0155656	0.0134327	0.000198472	0.0110866	0.00722028	0.0136555	0.00365266	0.0051136
p__Firmicutes; c__Clostridia; o__uncultured; f__uncultured; g__uncultured	0	0	0	0	0	0	0	0	0	0	0	0	0	0	0	0.000396331	0	0	0	0	0	0	0	0	0	0	0	0	0	0	0	0
p__Proteobacteria; c__Alphaproteobacteria; o__Rhodospirillales; f__uncultured; g__uncultured	0.000152679	0	0	0	0.00016592	0	3.71807106473162e-05	0	0.000613812	0	0	8.20883270398949e-05	0	0	0.000293566	0.000863436	9.08281712655997e-05	0.000289805	9.47485610062297e-05	0.000205584	7.89530821309437e-05	0.000322975	0	9.94641369621166e-05	0	0	0.000297708	0.00010912	0.00016705	0.000332723	0.000460419	0.000178902
p__Proteobacteria; c__Gammaproteobacteria; o__Burkholderiales; f__Sutterellaceae; g__Parasutterella	0.000488572	0.000955356	0.0019018	0.00275696	0.000359493	0.00280379	0.000371807	9.82487166261391e-05	0.000751607	0.00386531	0.00414004	0.000820883	0.00152327	0.00696188	0.0254261	0.00152871	0.0131156	0.0194894	0.0178364	0	0.0114087	0.00530802	0.0135292	0.0216707	0.0124963	0.0242254	0.0117297	0.0167609	0.0204544	0.00472744	0.0139661	0.0125529
p__Proteobacteria; c__Gammaproteobacteria; o__Enterobacterales; f__Enterobacteriaceae; g__Escherichia-Shigella	0	6.06575275991751e-05	0	0	0.00012444	0	0.000161116	3.68432687348022e-05	8.76874318856556e-05	0	2.67963610541688e-05	0	0	0	0	0	0	0	0	0	0	0	0	0	0	0.000126724	0	0	0	0	0	0
p__Verrucomicrobiota; c__Verrucomicrobiae; o__Verrucomicrobiales; f__Akkermansiaceae; g__Akkermansia	0.00612242	0.0344535	0.00133492	0.000106037	0.0287733	0.0579255	0.0649671	0.0709356	2.50535519673302e-05	0.0352642	0.0670713	0.0547529	0.00117707	0.00726025	0.0688902	0.122381	0.12151	0.000304295	0.00082905	0.0135873	0.0145076	0.0704225	5.33696246781144e-05	0.0435529	0.178237	0.14531	0.0606331	0.00349185	0.00707179	0.17443	0.032168	0.0169658
