## Supplementary material for "Western-style diet-induced microbial shifts and inflammation reprogram *c-Kit*⁺ secretory cells into targets for tumor initiation": MaAsLin2 results

### Sheet: significant_results
feature	metadata	value	coef	stderr	N	N.not.0	pval	qval
f_Eggerthellaceae.g_Parvibacter	Diet	NWD1	-1.53881	0.285461	32	13	1.36111554407056e-05	0.00153125
f_Muribaculaceae.g_Muribaculum	Diet	NWD1	3.50895	0.557632	32	27	2.34598567993702e-05	0.00175949
f_Oscillospiraceae.g_uncultured	Diet	NWD1	-3.0398	0.673137	32	31	0.000721376	0.0249707
f_Lachnospiraceae.g_Acetatifactor	Diet	NWD1	-2.88287	0.678891	32	11	0.000911347	0.0292933
f_Butyricicoccaceae.g_UCG.009	Diet	NWD1	-1.56794	0.426524	32	11	0.00212173	0.0544587
f_Oscillospiraceae.NA	Diet	NWD1	-3.18053	0.858607	32	20	0.00217835	0.0544587
f_Lachnospiraceae.NA	Diet	NWD1	-2.7616	0.724552	32	32	0.00238946	0.0549296
f_Sutterellaceae.g_Parasutterella	Diet	NWD1	2.56232	0.769323	32	31	0.00269323	0.0567692
f_Tannerellaceae.NA	Diet	NWD1	2.17595	0.537538	32	32	0.00277538	0.0567692
f_Ruminococcaceae.g_Incertae_Sedis	Diet	NWD1	-3.08421	0.915775	32	21	0.00452233	0.0814019
f_Lachnospiraceae.g_Lachnoclostridium	Diet	NWD1	-2.6848	0.806763	32	32	0.00588272	0.0945438
f_Peptococcaceae.g_Peptococcus	Diet	NWD1	-2.3814	0.712703	32	21	0.00578647	0.0945438
f_Rikenellaceae.g_Rikenellaceae_RC9_gut_group	Diet	NWD1	-1.49209	0.410266	32	32	0.00610738	0.0947698
f_Lachnospiraceae.g_Tuzzerella	Diet	NWD1	-2.26523	0.701136	32	30	0.00663417	0.0995126
f_Butyricicoccaceae.g_Butyricicoccus	Diet	NWD1	-1.0495	0.356731	32	5	0.00693803	0.100713
f_Oscillospiraceae.g_Colidextribacter	Diet	NWD1	-2.61936	0.835551	32	29	0.00738487	0.10385
f_Ruminococcaceae.g_Anaerotruncus	Diet	NWD1	-1.80737	0.6334	32	17	0.00856178	0.11008
f_Lachnospiraceae.g_Blautia	Diet	NWD1	-2.83309	0.922466	32	31	0.0117261	0.112398
f_Lachnospiraceae.g_Lachnospiraceae_NK4A136_group	Diet	NWD1	-2.38951	0.809644	32	31	0.0108039	0.112398
f_Ruminococcaceae.NA	Diet	NWD1	-1.4543	0.522245	32	17	0.0100642	0.112398
f_Streptococcaceae.g_Lactococcus	Diet	NWD1	-1.2361	0.448022	32	32	0.0106868	0.112398
f_Lachnospiraceae.g_GCA.900066575	Diet	NWD1	-2.31263	0.818288	32	30	0.0131092	0.120871
f_Lachnospiraceae.g_uncultured	Diet	NWD1	-2.72659	0.93586	32	30	0.01317	0.120871
f_Ruminococcaceae.g_uncultured	Diet	NWD1	-2.23876	0.77822	32	23	0.0135831	0.120871
f_Eggerthellaceae.g_Enterorhabdus	Diet	NWD1	-1.10401	0.388544	32	30	0.0141627	0.122562
f_Gastranaerophilales.g_Gastranaerophilales	Diet	NWD1	2.18134	0.792527	32	30	0.0157153	0.13096
f_Anaerovoracaceae.g_Anaerovorax	Diet	NWD1	-1.3045	0.481497	32	12	0.0164582	0.132253
f_Lachnospiraceae.g_Lachnospiraceae_FCS020_group	Diet	NWD1	-1.49533	0.555513	32	24	0.018292	0.137709
f_Lachnospiraceae.g_Lachnospiraceae_UCG.006	Diet	NWD1	-1.81779	0.682601	32	16	0.0217081	0.155058
f_Desulfovibrionaceae.g_Bilophila	Diet	NWD1	-2.30059	0.918902	32	31	0.0266286	0.181559
f_Peptococcaceae.g_uncultured	Diet	NWD1	-1.74048	0.707137	32	19	0.0276338	0.182871
f_Streptococcaceae.g_Streptococcus	Diet	NWD1	-0.753574	0.325406	32	9	0.02906	0.187717
f_uncultured.g_uncultured	Diet	NWD1	1.88512	0.76323	32	20	0.0296176	0.187717
f_Erysipelotrichaceae.g_Faecalibaculum	Diet	NWD1	1.28662	0.569836	32	32	0.0383127	0.215509
f_Oscillospiraceae.g_Intestinimonas	Diet	NWD1	-1.48447	0.692718	32	26	0.0420377	0.227915
f_Lactobacillaceae.g_Lactobacillus	Diet	NWD1	-2.17579	0.902674	32	32	0.0457871	0.245288
f_Bacteroidaceae.g_Bacteroides	Diet	NWD1	0.533227275052234	0.366371758734292	32	32	0.157994429918723	0.557570021218398
